# Population structure of *Bacillus cereus sensu lato* associated with foodborne outbreaks in France between 2004 and 2023

**DOI:** 10.1101/2025.03.24.644875

**Authors:** Ksenia Mozhaitseva, Sylvie Pairaud, Olivier Firmesse, Mathilde Bonis

## Abstract

*Bacillus cereus sensu lato* (*Bcsl*) is a group of closely related bacterial species known for their resistant spores, enabling them to persist in a dormant state and thereby colonize and adapt across diverse environments. *Bcsl* is known for its harmful impact on human health, producing toxins that cause emetic and diarrheal syndromes or provoking opportunistic infections in hospitals. Importantly, *Bcsl* is the most frequent confirmed or presumptive causative agent associated with foodborne outbreaks (FBOs) in France. In our study, we assessed the population structure of a large collection of *Bcsl* isolated during FBOs investigation in France between 2004 and 2023, focusing on the association between distinct populations and food categories. Using 294 genomes from 183 FBOs, we applied genomic clustering and phylogenomic analysis to accurately identify predominant *Bcsl* populations: *B. cereus sensu stricto* (17.0%), *B. paranthracis* (16.1%), and *B. thuringiensis* subsp. *kurstaki* (7.6%), which were positively associated with composite dishes, cereals, and vegetable-based salads, respectively. Some strains were phylogenetically closely related to clinical isolates, highlighting the need to assess the antibiotic susceptibility of *Bcsl*. Notably, one *Bcsl* clade, *B. cytotoxicus*, lacking beta-lactamase-encoding genes showed a greatly increased sensitivity to ampicillin than other *Bcsl* considered to be naturally resistant to beta-lactams. Additionally, some strains showed reduced susceptibility to macrolides and cyclins. Finally, we identified several signatures of recombination and horizontal transfer, suggesting the ability of *Bcsl* to share fitness-enhancing alleles and acquire virulence and antibiotic resistance genes by non-pathogenic strains. These findings would be valuable for improving the surveillance of *Bcsl*.

**HIGHLIGHTS:** *Bcsl* associated with French food poisonings consist of 14 clusters.

*Bcss,* the most frequent clade, is mainly found in composite dishes.

*Bcsl* toxin genes are present in various clades, suggesting horizontal gene transfer.

Some *Bcsl* linked to food poisonings or septicemia belong to the same populations.

*B. cytotoxicus,* lacking *bla* genes, showed increased sensitivity to ampicillin.
