## Supplementary material for "Population structure of *Bacillus cereus sensu lato* associated with foodborne outbreaks in France between 2004 and 2023": Table S4

### Sheet: Raw_results_Antibiotic_Suscept
			Disk diffusion test results						AMR finder results
			AMP10	E15		TE30	Van5
Sample_id	PopCOGenT subcluster number	Closes type strain (BTyper3)	Zone diameter (mm)	Zone diameter (mm)	Interpretation according to EUCAST (R<24)	Zone diameter (mm)	Zone diameter (mm)	Interpretation according to EUCAST (R<10)	bla	bla2	blaIII	mphL	mphM	tet(45)	tet(L)	vanRS
08CEB116	5.4	"B. pretiosus"	14	31	S	27	17	S	bla	bla2	blaIII	-	-	-	-	-
08CEB130	2.0	B. cytotoxicus	46	34	S	34	19	S	-	-	-	-	-	-	-	-
08CEB132BAC	5.1	"B. pretiosus"	15	22	R	25	17	S	bla	bla2	-	mphL	mphM	-	-	vanRS
08CEB133BAC	1.0	B. cereus sensu stricto	9	32	S	23	16	S	bla	bla2	-	-	-	-	-	-
08CEB45	2.0	B. cytotoxicus	45	33	S	33	21	S	-	-	-	-	-	-	-	-
08CEB59	2.0	B. cytotoxicus	48	33	S	35	19	S	-	-	-	-	-	-	-	-
08CEB78	9.0	B. thuringiensis	10	28	S	17	13	S	bla	bla2	blaIII	-	-	tet(45)	-	vanRS
08CEB83	1.0	B. cereus sensu stricto	10	32	S	17	13	S	bla	bla2	-	-	-	tet(45)	-	vanRS
09CEB01	4.0	B. anthracis	17	23	R	28	16	S	bla	bla2	-	mphL	-	-	-	-
09CEB04	2.0	B. cytotoxicus	45	31	S	32	20	S	-	-	-	-	-	-	-	-
09CEB22	5.2	"B. pretiosus"	14	32	S	30	17	S	bla	bla2	blaIII	-	-	-	-	-
09CEB26	5.1	"B. pretiosus"	14	31	S	30	12	S	bla	bla2	-	-	-	-	-	-
09CEB28	1.0	B. cereus sensu stricto	17	30	S	25	16	S	bla	bla2	-	-	-	-	-	-
09CEB56	unclustered	B. toyonensis	40	30	S	26	17	S	-	-	-	-	-	-	-	-
10CEB13	1.0	B. cereus sensu stricto	10	30	S	23	15	S	bla	bla2	-	-	-	-	-	-
10CEB21	4.0	B. anthracis	13	23	R	0	15	S	bla	bla2	-	mphL	-	-	tet(L)	vanRS
10CEB23	4.0	B. anthracis	12	21	R	26	15	S	bla	bla2	-	mphL	-	-	-	-
10CEB29	unclustered	B. albus	13	31	S	19	15	S	bla	bla2	-	-	-	tet(45)	-	-
10CEB30	8.0	B. toyonensis	11	23	R	23	15	S	bla	bla2	-	mphL	mphM	-	-	-
10CEB32	1.0	B. cereus sensu stricto	12	31	S	23	15	S	bla	bla2	-	-	-	tet(45)	-	vanRS
10CEB80-B-BAC	1.0	B. cereus sensu stricto	9	30	S	26	15	S	bla	bla2	blaIII	-	-	tet(45)	-	vanRS
11CEB58	0.0	B. paranthracis	15	21	R	27	15	S	bla	bla2	-	mphL	-	-	-	-
11CEB60	5.1	"B. pretiosus"	15	29	S	27	17	S	bla	bla2	-	-	-	-	-	vanRS
11CEB61	5.1	B. wiedmannii	11	30	S	25	15	S	bla	bla2	blaIII	-	-	-	-	-
11CEB68	0.4	B. paranthracis	12	30	S	27	15	S	bla	bla2	-	-	-	-	-	vanRS
13CEB27	5.4	"B. pretiosus"	13	32	S	27	15	S	bla	bla2	-	-	-	-	-	-
14CEB04	0.5	B. paranthracis	11	30	S	28	15	S	bla	bla2	-	-	-	-	-	-
14SBCL108	5.1	"B. pretiosus"	12	30	S	30	16	S	bla	bla2	-	-	-	-	-	-
14SBCL1199	9.0	B. thuringiensis	7	23	R	18	15	S	bla	bla2	blaIII	mphL	-	tet(45)	-	-
14SBCL15	2.0	B. cytotoxicus	43	24	S	35	19	S	-	-	-	-	-	-	-	-
14SBCL175	2.0	B. cytotoxicus	44	33	S	35	20	S	-	-	-	-	-	-	-	-
14SBCL19	0.8	B. tropicus	15	30	S	22	12	S	bla	bla2	-	-	-	-	-	vanRS
14SBCL306	5.4	"B. pretiosus"	13	32	S	28	17	S	bla	bla2	-	-	-	-	-	-
14SBCL308	3.0	B. mobilis	15	23	R	22	15	S	bla	bla2	-	mphL	-	-	-	-
14SBCL358	0.2	B. pacificus	14	29	S	26	15	S	bla	bla2	-	-	-	-	-	-
14SBCL38	1.0	B. cereus sensu stricto	9	31	S	16	13	S	bla	bla2	-	-	-	tet(45)	-	vanRS
14SBCL46	10.0	B. thuringiensis	9	28	S	15	14	S	bla	bla2	blaIII	-	-	tet(45)	-	vanRS
14SBCL50	4.0	B. anthracis	11	22	R	32	15	S	bla	bla2	blaIII	mphL	-	-	-	vanRS
14SBCL523	5.1	"B. pretiosus"	12	32	S	30	18	S	bla	bla2	blaIII	-	-	-	-	-
15SBCL914	0.6	B. paranthracis	15	22	R	28	15	S	bla	bla2	-	mphL	-	-	-	-
17SBCL1086	1.0	B. cereus sensu stricto	12	31	S	15	13	S	bla	bla2	blaIII	-	-	tet(45)	-	vanRS
17SBCL1228	5.3	"B. pretiosus"	13	22	R	24	18	S	bla	bla2	blaIII	mphL	-	-	-	-
17SBCL271	8.0	B. toyonensis	12	30	S	28	18	S	bla	bla2	blaIII	mphL	-	-	-	-
17SBCL429	9.0	B. thuringiensis	9	34	S	15	17	S	bla	bla2	blaIII	-	-	tet(45)	-	-
17SBCL879	5.1	"B. pretiosus"	12	32	S	25	15	S	bla	bla2	-	-	-	-	-	vanRS
18SBCL1211	1.1	B. cereus sensu stricto	10	30	S	17	16	S	bla	bla2	blaIII	-	-	tet(45)	-	-
18SBCL405	5.1	"B. pretiosus"	13	28	S	26	14	S	bla	bla2	-	-	-	-	-	vanRS
19SBCL240	7.0	B. luti	13	23	R	26	15	S	bla	-	-	mphL	-	-	-	-
19SBCL263	2.0	B. cytotoxicus	44	31	S	34	17	S	-	-	-	-	-	-	-	-
19SBCL283	2.0	B. cytotoxicus	42	32	S	33	19	S	-	-	-	-	-	-	-	-
19SBCL310	8.0	B. toyonensis	14	22	R	26	11	S	bla	bla2	-	mphL	-	-	-	-
19SBCL332	11.0	B. anthracis	13	30	S	32	15	S	bla	-	-	-	mphM	-	-	vanRS
21SBCL1015	1.0	B. cereus sensu stricto	14	29	S	23	15	S	bla	-	-	-	-	-	-	-
22SBCL0205_1	9.0	B. thuringiensis	11	30	S	15	13	S	bla	bla2	blaIII	mphL	-	tet(45)	-	vanRS
22SBCL0390_1	5.1	"B. pretiosus"	12	29	S	30	16	S	bla	bla2	blaIII	-	-	-	-	-
22SBCL0392_1	2.0	B. cytotoxicus	44	33	S	34	19	S	-	-	-	-	-	-	-	-
22SBCL0395_1	5.1	B. wiedmannii	12	32	S	25	17	S	bla	bla2	blaIII	-	-	-	-	-
22SBCL0637_2	1.1	B. cereus sensu stricto	9	30	S	24	14	S	bla	bla2	blaIII	-	mphM	-	-	vanRS
22SBCL0637_3	5.2	"B. pretiosus"	12	32	S	29	14	S	bla	bla2	blaIII	-	-	-	-	vanRS
22SBCL0637_5	12.0	B. paramobilis	14	31	S	30	17	S	bla	bla2	-	-	-	-	-	-
22SBCL0890_4	2.0	B. cytotoxicus	43	33	S	33	19	S	-	-	-	-	-	-	-	-
22SBCL1009_4	4.0	B. anthracis	15	22	R	26	16	S	bla	bla2	-	mphL	-	-	-	-
22SBCL1011_1	5.1	"B. pretiosus"	16	32	S	27	13	S	bla	bla2	-	-	-	-	-	-
22SBCL1329_3	0.4	B. paranthracis	30	22	R	28	13	S	bla	bla2	-	mphL	-	-	-	vanRS
